# Identifying phenotype-genotype-function coupling in 3D organoid imaging using Shape, Appearance and Motion Phenotype Observation Tool (SPOT)

**DOI:** 10.1101/2025.11.28.691111

**Authors:** Felix Y. Zhou, Brittany-Amber Jacobs, Adam Norton-Steele, Xiaoyue Han, Linna Zhou, Thomas M. Carroll, Carlos Ruiz Puig, Joseph Chadwick, Xiao Qin, Richard Lisle, Lewis Marsh, Helen M. Byrne, Heather A. Harrington, Xin Lu

**Author notes:** Lyda Hill Department of Bioinformatics, University of Texas Southwestern Medical Center, Dallas, TX, USA. MRC Translational Discovery Unit (TIDU), MRC Weatherall Institute of Molecular Medicine, University of Oxford, Oxford, OX3 9DS, UK. Novo Nordisk Research Centre Oxford (NNRCO), Innovation Building, Roosevelt Dr, Headington, Oxford, OX3 7FZ, UK. Max Planck Institute of Molecular Cell Biology and Genetics, Dresden, Germany (Heather A. Harrington). These authors contributed equally (Felix Y. Zhou, Brittany-Amber Jacobs, Adam Norton-Steele, Xiaoyue Han). **Correspondence:** Correspondence to Felix Zhou, or Xin Lu.

## Abstract

Live cells in tissue are plastic, phenotypically dynamic, and modify their function in response to genetic and environmental perturbations. To unleash the power of live-cell imaging to identify phenotype-genotype-function coupling over time, we report the development of a standardized Shape-Appearance-Motion (SAM) “phenome” and SAM-Phenotype-Observation-Tool (SPOT), that act as an image-“transcriptome” and image-“transcriptome analyzer” respectively, and provide unbiased and comprehensive description of morpho-dynamic phenotypes without prior knowledge. We developed and applied SAM-SPOT to our simulated organoids database with known ground-truth and >1.6 million mouse and human organoid instances with defined genetic and chemical perturbations. SAM-SPOT can effectively and robustly characterize 3D morpho-dynamics from 2D projection videos. Combined with single-cell RNA sequencing, SAM-SPOT revealed that altered WNT signaling, but not mutant RAS or p53, predisposes intestinal organoids to irregular morphogenesis. SAM-SPOT advances biomedical discovery by empowering live-cell imaging to identify phenotype-genotype-function relationships through large-scale and cost-effective label-free live-cell imaging.
