## Supplemental Table 5 for "Identifying phenotype-genotype-function coupling in 3D organoid imaging using Shape, Appearance and Motion Phenotype Observation Tool (SPOT)"

### Sheet: simulated_dataset_a_metadata
CONDITION PARAMETERS
condition_name	base_organoid	shape_high	shape_low	appearance_high	appearance_low	motion_high	motion_low
n_branches	16	16	16	16	16	16	16
n_branches_stddev	0	0	0	0	0	0	0
start_branch_cov	0.7	0.7	0.7	0.7	0.7	0.7	0.7
start_branch_cov_stddev	0	0	0	0	0	0	0
end_branch_cov	0.3	0.15	0.5	0.3	0.3	0.3	0.3
end_branch_cov_stddev	0	0	0	0	0	0	0
start_branch_height	0	0	0	0	0	0	0
start_branch_height_stddev	0	0	0	0	0	0	0
end_branch_height	1	1	1	1	1	1	1
end_branch_height_stddev	0	0	0	0	0	0	0
start_size	0.2	0.2	0.2	0.2	0.2	0.2	0.2
start_size_stddev	0	0	0	0	0	0	0
end_size	1.5	1.5	1.5	1.5	1.5	1.5	1.5
end_size_stddev	0	0	0	0	0	0	0
rotation	3	3	3	3	3	3	3
rotation_stddev	0	0	0	0	0	0	0
rotation_change_direction_rate	5	5	5	5	5	5	5
rotation_change_direction_rate_stddev	2	2	2	2	2	2	2
start_movement	0.16	0.16	0.16	0.16	0.16	0.16	0.16
start_movement_stddev	0	0	0	0	0	0	0
end_movement	0.16	0.16	0.16	0.16	0.16	0.6	0
end_movement_stddev	0	0	0	0	0	0	0
movement_change_direction_rate	5	5	5	5	5	5	5
movement_change_direction_rate_stddev	2	2	2	2	2	2	2
start_jitter	0.08	0.08	0.08	0.08	0.08	0.08	0.08
start_jitter_stddev	0	0	0	0	0	0	0
end_jitter	0.08	0.08	0.08	0.08	0.08	0.16	0
end_jitter_stddev	0	0	0	0	0	0	0
appearance_start_radii_mean	2	2	2	2	2	2	2
appearance_start_radii_stddev	1	1	1	1	1	1	1
appearance_start_alphas_mean	0.1	0.1	0.1	0.1	0.1	0.1	0.1
appearance_start_alphas_stddev	0.8	0.8	0.8	0.8	0.8	0.8	0.8
appearance_delta_position_mean	0.2	0.2	0.2	0.2	0.5	0.2	0.2
appearance_delta_position_stddev	0.1	0.1	0.1	0.1	0.1	0.1	0.1
appearance_delta_radii_mean	0.04	0.04	0.04	0.16	-0.2	0.04	0.04
appearance_delta_radii_stddev	0.02	0.02	0.02	0.08	0.08	0.02	0.02
appearance_delta_alphas_mean	0.02	0.02	0.02	0.98	0.8	0.02	0.02
appearance_delta_alphas_stddev	0	0	0	0	0	0	0
voxel_resolution	0.04	0.04	0.04	0.04	0.04	0.04	0.04
projection_clip	180	180	180	180	180	180	180
projection_sigma	0.5	0.5	0.5	0.5	0.5	0.5	0.5
appearance_density	50	50	50	200	200	50	50
appearance_sigma	0.5	0.5	0.2	0.5	0.05	0.5	0.5
final_sigma	0	0	0	0	0	0	0
SIMULATION PARAMETERS
n_organoids	48	48	48	48	48	48	48
n_frames	30	30	30	30	30	30	30
subdivisions	3	3	3	3	3	3	3
num_intervals	200	200	200	200	200	200	200
collapsed_dimension	(0, 0, 1)	(0, 0, 1)	(0, 0, 1)	(0, 0, 1)	(0, 0, 1)	(0, 0, 1)	(0, 0, 1)
SCENE PARAMETERS
scene_area	(20, 20, 20)	(20, 20, 20)	(20, 20, 20)	(20, 20, 20)	(20, 20, 20)	(20, 20, 20)	(20, 20, 20)
organoids_per_scene	16	16	16	16	16	16	16
scene_clip	200	200	200	200	200	200	200

### Sheet: simulated_dataset_b_metadata
CONDITION PARAMETERS
condition_name	XY_movement	XYZ_movement_1	XYZ_movement_2
n_branches	16	16	16
n_branches_stddev	0	0	0
start_branch_cov	0.7	0.7	0.7
start_branch_cov_stddev	0	0	0
end_branch_cov	0.3	0.3	0.3
end_branch_cov_stddev	0	0	0
start_branch_height	0	0	0
start_branch_height_stddev	0	0	0
end_branch_height	1	1	1
end_branch_height_stddev	0	0	0
start_size	0.2	0.2	0.2
start_size_stddev	0	0	0
end_size	1.5	1.5	1.5
end_size_stddev	0	0	0
rotation	3	3	3
rotation_stddev	0	0	0
rotation_change_direction_rate	5	5	5
rotation_change_direction_rate_stddev	2	2	2
start_movement	0	0	0
start_movement_stddev	0	0	0
end_movement	0	0	0
end_movement_stddev	0	0	0
movement_change_direction_rate	5	5	5
movement_change_direction_rate_stddev	2	2	2
start_jitter	0.2*	0.2	0.2^
start_jitter_stddev	0	0	0
end_jitter	0.2*	0.2	0.2^
end_jitter_stddev	0	0	0
appearance_start_radii_mean	2	2	2
appearance_start_radii_stddev	1	1	1
appearance_start_alphas_mean	0.1	0.1	0.1
appearance_start_alphas_stddev	0.8	0.8	0.8
appearance_delta_position_mean	0.2	0.2	0.2
appearance_delta_position_stddev	0.1	0.1	0.1
appearance_delta_radii_mean	0.04	0.04	0.04
appearance_delta_radii_stddev	0.02	0.02	0.02
appearance_delta_alphas_mean	0.02	0.02	0.02
appearance_delta_alphas_stddev	0	0	0
voxel_resolution	0.04	0.04	0.04
projection_clip	180	180	180
projection_sigma	0.5	0.5	0.5
appearance_density	50	50	50
appearance_sigma	0.5	0.5	0.5
final_sigma	0	0	0
*Jitter restricted to XY plane.
^Jitter vector generated in 3D but Z-component removed.
SIMULATION PARAMETERS
n_organoids	96	96	96
n_frames	30	30	30
subdivisions	3	3	3
num_intervals	200	200	200
collapsed_dimension	(0, 0, 1)	(0, 0, 1)	(0, 0, 1)
SCENE PARAMETERS
scene_area	(20, 20, 20)	(20, 20, 20)	(20, 20, 20)
organoids_per_scene	12	12	12
scene_clip	200	200	200
